# Microscopy-guided subcellular proteomic discovery by high-speed ultra-content photo-biotinylation

**DOI:** 10.1101/2023.12.27.573388

**Authors:** Yi-De Chen, Chih-Wei Chang, Chantal Hoi Yin Cheung, Hsiao-Jen Chang, Yong-Da Sie, Chia-Wen Chung, Chun-Kai Huang, Chien-Chang Huang, Weng Man Chong, You-Pi Liu, Yu-Chih Lin, Hsiang-Ju James Kai, Pei-Jie Wang, Jung-Chi Liao

## Abstract

Microscopy-guided proteomics at an organelle-dimension resolution is desired for revealing unknown protein constituents at specific disease- or functional-associated regions at the molecular-molecular interactions level. Here, we achieve protein spatial purification by introducing a firmware-integrated microscopy platform that triggers *in situ* subcellular photo-biotinylation of proteins at user-defined regions of interest (ROIs) one field of view (FOV) at a time for thousands of FOVs fully automatically. An illumination pattern at the analogous ROIs of each FOV is calculated on the fly by either machine learning or traditional image processing. Photoactivatable amino acid crosslinkers are activated by a two-photon focal light one spot at a time at a sub-millisecond illumination duration per spot. Imaging, pattern generation, targeted illumination, and FOV movement are coordinated and cycled with high-speed mechatronic control to complete illumination on millions of ROI spots within hours. Once enough proteins are biotinylated in a cell or tissue sample, the sample is scraped and lysed, and avidin pulldown is used to enrich proteins to achieve spatial protein scooping at a 240-nm precision. Subsequent LC-MS/MS is implemented to reveal the subcellular proteome in high sensitivity, specificity, and resolution. Using this technology termed optoproteomics, we have revealed novel stress granule-localized and amyloid β-localized proteins validated by immunostaining. Together, spatial purification by ultra-content, high-speed microscopy-targeted photo-biotinylation enables unprecedented subcellular spatial proteomics discovery in any microscopically recognizable regions.
