## Supplementary material for "Microscopy-guided subcellular proteomic discovery by high-speed ultra-content photo-biotinylation": Table S2

### Sheet: BBZP_CORUM
p-value	q-value	complex_name	source	members_input_overlap	members_input_overlap_geneids	size	effective_size				Results summary
1.60745e-75	1.7039e-73	Spliceosome	CORUM	P61326; Q96DI7; Q9ULR0; Q9UKV3; Q13523; P42285; P52298; P08579; Q13356; Q15029; P62995; P62304; P62306; Q86V81; Q9H2H8; Q14011; O43809; Q01130; Q15393; Q14498; O43447; Q13838; Q96T58; Q13247; Q9HCG8; O95391; O60231; Q9NW64; Q08211; Q8WUQ7; O43290; P09661; Q15427; O60508; Q9Y4Z0; Q9Y3B4; Q15459; O75533; Q9UMS4; P55769; P08621; P09012; Q15287; Q9Y3C6; Q9Y5S9; Q8WWY3; O95232; O75937; O43660; O75934;…	988; 1153; 1655; 1659; 1660; 1665; 3550; 4116; 4686; 4809; 5356; 6426; 6427; 6429; 6430; 6431; 6432; 6434; 6625; 6626; 6627; 6628; 6629; 6633; 6634; 6635; 6636; 7307; 7756; 7919; 8175; 8220; 8449; 8683; 8896; 8899; 9092; 9129; 9295; 9343; 9410; 9416; 9584; 9716; 9775; 9785; 9939; 10189; 10250; 10262; 10285; 10286; 10291; 10421; 10450; 10465; 10521; 10569; 10713; 10907; 10921; 10946; 10992; 11017;…	143	143				uploaded list:	1563
9.41717e-48	4.9911e-46	C complex spliceosome	CORUM	P62306; P61326; O75643; Q96DI7; Q07955; Q9ULR0; P38159; P52597; Q8WUQ7; Q13523; O43290; P14678; P62310; Q9Y3C6; O60508; P52272; Q9UQ35; P08579; P31943; Q15029; Q13435; Q9UKM9; Q01081; Q14562; P61978; Q9HCG8; O60306; O75533; Q86V81; Q9H2H8; Q9UMS4; P17844; Q9HCS7; Q6NZY4; Q15459; Q9BUQ8; O43390; P09651; P09661; Q12874; Q9P013; Q9UNP9; Q8IYB3; Q9H307; Q92620; Q99459; Q15393; Q15428; Q14331; Q6UX04;…	988; 1655; 1659; 2483; 3178; 3181; 3185; 3187; 3190; 4116; 4670; 5356; 5411; 6426; 6627; 6628; 6629; 6633; 6634; 6635; 6636; 7307; 8175; 8220; 8899; 9092; 9343; 9410; 9416; 9716; 9775; 9785; 9939; 10189; 10236; 10250; 10283; 10291; 10450; 10569; 10946; 10992; 22913; 22938; 23020; 23450; 23451; 23517; 23524; 27258; 27316; 27339; 51362; 51428; 51503; 51645; 53938; 55596; 55696; 56949; 57461; 57703;…	81	81				mapped entities:	1593
6.42505e-27	1.70264e-25	Histone H3.1 complex	CORUM	Q13112; Q13111; Q09028; P68431; O14929; P49321; Q9Y294; P62805	4678; 5928; 8208; 8294; 8350; 8351; 8352; 8353; 8354; 8355; 8356; 8357; 8358; 8359; 8360; 8361; 8362; 8363; 8364; 8365; 8366; 8367; 8368; 8370; 8520; 8968; 10036; 25842; 121504; 554313	32	32
1.16404e-25	2.46776e-24	Histone-2-Histone-4-ASF1-MCM2 complex	CORUM	P68431; P49736; P62805; Q07955	4171; 6426; 8294; 8350; 8351; 8352; 8353; 8354; 8355; 8356; 8357; 8358; 8359; 8360; 8361; 8362; 8363; 8364; 8365; 8366; 8367; 8368; 8370; 8968; 121504; 554313	26	26
3.52723e-23	6.23143e-22	core-histone (H2A/H2B/H3/H4)-TDIF2-TDT complex	CORUM	P68431; P62805; Q5QJE6; Q16777	8294; 8338; 8350; 8351; 8352; 8353; 8354; 8355; 8356; 8357; 8358; 8359; 8360; 8361; 8362; 8363; 8364; 8365; 8366; 8367; 8368; 8370; 8968; 30836; 121504; 554313	28	28
2.55762e-22	3.38885e-21	MASH1 promoter-coactivator complex	CORUM	P09874; P68431; Q15233; Q92793; P62805	142; 1387; 4841; 8294; 8350; 8351; 8352; 8353; 8354; 8355; 8356; 8357; 8358; 8359; 8360; 8361; 8362; 8363; 8364; 8365; 8366; 8367; 8368; 8370; 8968; 121504; 554313	31	31
3.01136e-22	3.54671e-21	Codanin-1-Asf1|u2013histone H3.1-histone H4|u2013importin-4 complex, cytosolic	CORUM	P68431; P62805; Q9Y294	8294; 8350; 8351; 8352; 8353; 8354; 8355; 8356; 8357; 8358; 8359; 8360; 8361; 8362; 8363; 8364; 8365; 8366; 8367; 8368; 8370; 8968; 25842; 121504; 554313	27	27
2.29388e-19	2.02626e-18	17S U2 snRNP	CORUM	Q7RTV0; Q07955; P14678; P08579; Q9Y3B4; Q13435; Q01081; P62304; P62306; O75533; O75940; Q9BWJ5; Q8IWX8; O43143; P26368; Q96I25; O15042; Q15393; Q15428; Q12874; P62318; P62316; Q15427; O75937; Q15459; P09661	1665; 6426; 6627; 6628; 6629; 6633; 6634; 6635; 6636; 7307; 8175; 10262; 10285; 10291; 10523; 10946; 10992; 11338; 22826; 23350; 23450; 23451; 51639; 83443; 84844; 84991	33	33
5.10825e-18	4.16519e-17	H2AX complex, isolated from cells without IR exposure	CORUM	P0DP25; Q08945; O43390; P05455; Q9Y5B9; P62805; P16104; P06748	801; 805; 808; 3014; 4869; 6741; 6749; 8294; 8359; 8360; 8361; 8362; 8363; 8364; 8365; 8366; 8367; 8368; 8370; 10236; 11198; 121504; 554313	28	28
4.15614e-15	2.12375e-14	CENP-A nucleosomal complex	CORUM	Q08945; P07199; Q92674; Q96T23; Q9Y5B9; P62805; Q8N0S6; Q8NCD3	1059; 2491; 6749; 8294; 8359; 8360; 8361; 8362; 8363; 8364; 8365; 8366; 8367; 8368; 8370; 11198; 51773; 55355; 91687; 121504; 554313	28	28
6.32729e-14	2.79455e-13	CENP-A-histone H4 heterodimer- HJURP complex	CORUM	P62805; Q8NCD3	8294; 8359; 8360; 8361; 8362; 8363; 8364; 8365; 8366; 8367; 8368; 8370; 55355; 121504; 554313	16	16
1.11966e-13	4.60603e-13	Emerin complex 32	CORUM	Q9UKL0; P20700; Q13263; P28749; O00422; Q12824; Q9NPJ6; Q13547; P68431; Q9BZK7; P50402; Q92922	2010; 3065; 4001; 5933; 6598; 6599; 8350; 8351; 8352; 8353; 8354; 8355; 8356; 8357; 8358; 8968; 10155; 10284; 23186; 29079; 79718	31	31
1.12978e-13	4.60603e-13	Histone H3.3 complex	CORUM	Q09028; P62805; O14929; P49321; Q9Y294	4678; 5928; 8294; 8359; 8360; 8361; 8362; 8363; 8364; 8365; 8366; 8367; 8368; 8370; 8520; 25842; 121504; 554313	23	23
1.9388e-13	7.33976e-13	BRCA1-RNA polymerase II complex	CORUM	Q92759; P52435; P32780; P53803; O15514; P36954; P62875; P29084; P35269; P38398; P20226; P19388; Q13889; Q13888; P30876; P13984; P19387; P62487; P19447	672; 2071; 2961; 2962; 2963; 2965; 2966; 2967; 2968; 5431; 5432; 5433; 5434; 5436; 5438; 5439; 5440; 5441; 6908	26	26
4.05125e-13	1.30131e-12	RNA polymerase II holoenzyme complex	CORUM	Q92759; P52435; P32780; P53803; O15514; P36954; P62875; P29084; P35269; P20226; P19388; Q13889; Q13888; P30876; P13984; P19387; P62487; P19447	2071; 2961; 2962; 2963; 2965; 2966; 2967; 2968; 5431; 5432; 5433; 5434; 5436; 5438; 5439; 5440; 5441; 6908	24	24
6.95645e-13	2.04829e-12	CDC5L complex	CORUM	P38159; Q9P013; Q13435; P62318; Q07955; P62316; P23246; Q9UPN6; Q12905; O15297; O75533; O43660; O75934; P09012; Q15427; Q8IYB3; Q9UMS4; P09661; Q99459; Q01130	988; 3608; 5356; 6421; 6426; 6427; 6626; 6627; 6633; 6634; 8493; 10250; 10262; 10286; 10992; 22828; 23451; 27316; 27339; 51503	30	30
2.09391e-12	5.84092e-12	Nop56p-associated pre-rRNA complex	CORUM	Q08211; P18621; Q99848; P47914; P09651; Q9Y3U8; P37108; O00567; Q9NX58; O76021; P52272; P61254; Q01081; P62829; Q12906; Q12905; P26373; Q9Y2X3; P36578; P11387; P62263; Q9NR30; P39023; P22087; P55769; Q14978; P84098; P19338; Q92522; P06748; P26368; Q13428; Q13610; P40429; Q9Y383; Q8TDN6; Q9BQG0; O15164; Q9BVP2	1660; 2091; 3178; 3608; 3609; 4670; 4691; 4809; 4869; 6122; 6124; 6137; 6139; 6143; 6154; 6159; 6208; 6727; 6949; 7150; 7307; 8805; 8971; 9188; 9221; 9349; 10514; 10528; 10969; 11137; 11338; 23521; 25873; 26156; 26354; 51602; 51631; 55299; 55646	109	105
2.59775e-12	7.06054e-12	Emerin regulatory complex	CORUM	Q02539; P28749; O75531; Q13547; P68431; P50402	2010; 3024; 3065; 5933; 8350; 8351; 8352; 8353; 8354; 8355; 8356; 8357; 8358; 8815; 8968	18	18
3.16289e-12	8.17722e-12	CEN complex	CORUM	P07199; Q16531; P22087; Q92674; Q9HC52; Q9H0H5; Q8NEM2; Q08945; Q9BXP5; P35226; Q06587; Q8N0S6; Q71F23; Q96JP5; Q9BZH6; Q96T23; Q9Y5B9; Q92620; Q9BS16; Q99496; Q13185	648; 1059; 1642; 2091; 2491; 6015; 6045; 6749; 9785; 11198; 11335; 29127; 51593; 51773; 55717; 57332; 64105; 79682; 79801; 80829; 91687; 100532731	39	38
3.88205e-12	9.79757e-12	CF IIAm complex (Cleavage factor IIAm complex)	CORUM	P26368; Q01081; P23246; P49959; Q8N684; Q92989; O94913; Q16630; O60231; Q9UKF6; O43809; Q92759; P26599; P19447	2071; 2968; 4361; 5725; 6421; 7307; 8449; 10978; 11051; 11052; 11338; 51585; 51692; 79869	16	16
8.54547e-12	2.10656e-11	Emerin complex 24	CORUM	Q02539; P33991; P02545; Q9H0E3; P68431; P49736; P50402; P20700	2010; 3024; 4000; 4001; 4171; 4173; 8350; 8351; 8352; 8353; 8354; 8355; 8356; 8357; 8358; 8968; 79595	24	24
2.55188e-11	5.75531e-11	ALL-1 supercomplex	CORUM	P61964; O75446; O60341; Q12873; O00422; Q09028; O95983; Q96ST3; P51531; Q13547; Q12824; Q03164; O94776; P20226; Q16576; Q15029; Q92922; P62826	1107; 3065; 4297; 5901; 5928; 5931; 6595; 6598; 6599; 6908; 8819; 9219; 9343; 10284; 11091; 23028; 25942; 53615	28	28
3.09504e-11	6.83489e-11	ASF1-interacting protein complex	CORUM	P68431; Q13112; Q13111; Q9Y294	8208; 8350; 8351; 8352; 8353; 8354; 8355; 8356; 8357; 8358; 8968; 10036; 25842	15	15
3.97404e-11	8.5969e-11	Large Drosha complex	CORUM	P31943; Q13148; Q9UKM9; O43143; O14979; Q12906; Q12905; Q9BUJ2; Q8WYQ5; P35637; Q92841; P17844; Q92804; P52272; Q01844	1655; 1665; 2130; 2521; 3187; 3608; 3609; 4670; 8148; 9987; 10521; 11100; 22913; 23435; 54487	20	20
5.53578e-11	1.17358e-10	H2AX complex II	CORUM	P62805; P16104; P06748	3014; 4869; 8294; 8359; 8360; 8361; 8362; 8363; 8364; 8365; 8366; 8367; 8368; 8370; 121504; 554313	23	23
1.48247e-10	3.02195e-10	ASF1-histone containing complex	CORUM	P68431; P49321; Q9Y294; Q13112	4678; 8208; 8350; 8351; 8352; 8353; 8354; 8355; 8356; 8357; 8358; 8968; 25842	16	16
2.72113e-10	5.44226e-10	LARC complex (LCR-associated remodeling complex)	CORUM	O94776; Q09028; Q8WXI9; P51532; Q13547; Q92785; Q12824; Q9UBB5; O95983; O96019; Q969G3; Q92922; Q92925; O14497	86; 3065; 5928; 5977; 6597; 6598; 6599; 6603; 6605; 8289; 8932; 9219; 53615; 57459	19	19
3.94512e-09	7.21005e-09	SIN3-ING1b complex II	CORUM	O75446; Q96GM5; O00422; Q09028; Q96ST3; P51532; Q13547; Q12824; O96019; Q16576; Q92922; O14497	86; 3065; 5928; 5931; 6597; 6598; 6599; 6602; 8289; 8819; 10284; 25942	16	16
1.20553e-08	2.06107e-08	RNA polymerase II (RNAPII)	CORUM	P53803; O15514; P62875; P52435; Q9Y5B0; P35269; P19388; P36954; P30876; P13984; P19387; P62487	2962; 2963; 5431; 5432; 5433; 5434; 5436; 5438; 5439; 5440; 5441; 9150	17	17
2.69661e-08	4.33091e-08	BRM-SIN3A complex	CORUM	Q96GM5; Q09028; Q96ST3; P51531; O96019; Q13547; Q12824; Q969G3; Q92922; Q92925; O14497	86; 3065; 5928; 6595; 6598; 6599; 6602; 6603; 6605; 8289; 25942	15	15
2.69661e-08	4.33091e-08	Polycomb repressive complex 1 (PRC1, hPRC-H)	CORUM	Q14781; O00257; P78364; P25490; P35226; Q06587; Q9HC52; Q8IXK0; Q8NDX5; Q99496	648; 1911; 1912; 6015; 6045; 7528; 8535; 57332; 80012; 84733; 100532731	15	15
3.25065e-08	5.14282e-08	HCF-1 complex	CORUM	P61964; O75446; P08047; Q9H7L9; Q09028; Q96ST3; O15294; Q13547; O15047; Q16576; Q9UBL3; O75182	3065; 5928; 5931; 6667; 8473; 8819; 9070; 9739; 11091; 23309; 25942; 64426	18	18
7.76122e-08	1.1923e-07	SNF2h-cohesin-NuRD complex	CORUM	Q8WVM7; Q12873; Q09028; Q13547; Q9UBB5; Q13330; O60216; Q16576; O95983; O94776; Q8N3U4	1107; 3065; 5885; 5928; 5931; 8932; 9112; 9219; 10274; 10735; 53615	16	16
1.978e-07	2.80379e-07	Anti-HDAC2 complex	CORUM	Q14202; Q9UKL0; Q12873; Q09028; P78347; Q96ST3; Q13547; Q13330; Q16576; O60341; O94776	1107; 2969; 3065; 5928; 5931; 9112; 9203; 9219; 23028; 23186; 25942	17	17
1.98382e-07	2.80379e-07	MLL1-WDR5 complex	CORUM	P61964; Q8IZL8; Q9HCK8; Q8WWY3; Q9Y4W2; Q9NXF1; Q6PI98; Q03164; O00268; Q9H4L4; Q9Y265; Q9UBL3; Q99496; Q9H7Z6	4297; 6045; 6874; 8607; 9070; 11091; 26121; 26168; 27043; 54881; 57680; 81887; 84148; 125476	27	27
2.80257e-07	3.90884e-07	18S U11/U12 snRNP	CORUM	Q15393; Q9Y3B4; Q13435; P62318; O43143; P62304; P62306; Q15427; Q6IEG0; P62316; P14678; Q9BWJ5; O75533	1665; 6628; 6633; 6634; 6635; 6636; 10262; 10992; 23450; 23451; 51639; 83443; 154007	24	24
4.86623e-07	6.44776e-07	ARC complex	CORUM	Q9NVC6; Q9ULK4; Q71SY5; O75586; Q9NPJ6; Q9UKU7; Q96RN5; Q15648; Q9UHV7; Q96G25	5469; 9439; 9440; 9969; 10001; 27034; 29079; 51586; 81857; 112950	15	15
2.50043e-06	3.04274e-06	Emerin complex 52	CORUM	Q02539; Q9BZZ5; P51858; O95777; Q53EL6; P61978; P12277; Q12906; P50402; O00148; P20700; Q9Y2U8	1152; 2010; 3024; 3068; 3190; 3609; 4001; 8539; 10212; 23592; 27250; 51691	24	24
2.55475e-06	3.04274e-06	Emerin complex 25	CORUM	O95218; Q9P287; P31946; O95777; O75531; P61978; Q9H0E3; P05455; P50402; P20700	2010; 3190; 4001; 6741; 7529; 8815; 9406; 51691; 56647; 79595	17	17
9.8414e-06	1.10978e-05	SNW1 complex	CORUM	Q16531; Q15029; Q9BUQ8; P23246; Q13573; O15164; O75643; P43246; Q99459; P43243	988; 1642; 4436; 6421; 8805; 9343; 9416; 9782; 22938; 23020	19	19
1.16929e-05	1.30469e-05	Mediator complex	CORUM	Q9NVC6; Q9ULK4; Q71SY5; O75586; Q9NPJ6; Q9Y2X0; Q96RN5; Q15648; Q9UHV7; Q15528; Q96G25; Q96HR3	5469; 6837; 9439; 9440; 9969; 10001; 10025; 29079; 51586; 81857; 90390; 112950	27	27
