## Supplementary material for "Microscopy-guided subcellular proteomic discovery by high-speed ultra-content photo-biotinylation": Table S7

### Sheet: KEGG
Category Term Count % PValue Genes List Total Pop Hits Pop Total Fold Enrichment Bonferroni Benjamini FDR
KEGG_PATHWAY hsa03010:Ribosome 12 16.666666666666664 8.755833208658351E-9 Q07020, P23396, P50914, P39023, P62241, P46781, P62987, P62280, P18124, P08865, P62753, P62249 57 167 8465 10.671289000945476 1.0769669046561958E-6 1.0769674846649772E-6 9.894091525783937E-7
KEGG_PATHWAY hsa05171:Coronavirus disease - COVID-19 12 16.666666666666664 2.596524922887087E-7 Q07020, P23396, P50914, P39023, P62241, P46781, P62987, P62280, P18124, P08865, P62753, P62249 57 232 8465 7.681488203266787 3.1936750708450035E-5 1.5968628275755586E-5 1.4670365814312041E-5
KEGG_PATHWAY hsa03040:Spliceosome 8 11.11111111111111 5.265821885389909E-4 P11142, P17844, O75643, P52272, Q15393, P61978, Q00839, O94906 57 217 8465 5.4749777669981405 0.0627326092346866 0.021589869730098625 0.019834595768301988
KEGG_PATHWAY hsa05012:Parkinson disease 8 11.11111111111111 0.0017372502715626 P25705, Q9Y277, P45880, Q13509, P62987, P05141, P21796, P06576 57 266 8465 4.466429230972167 0.19254472144822 0.04332854105463463 0.03980589544043669
KEGG_PATHWAY hsa05020:Prion disease 8 11.11111111111111 0.0020148047111940987 P11142, P25705, Q9Y277, P45880, Q13509, P05141, P21796, P06576 57 273 8465 4.351905404536983 0.21969543749567044 0.04332854105463463 0.03980589544043669
KEGG_PATHWAY hsa05415:Diabetic cardiomyopathy 7 9.722222222222223 0.0021135873685187625 P25705, Q9Y277, P45880, P05141, P16615, P21796, P06576 57 203 8465 5.120992135511191 0.22913835480204114 0.04332854105463463 0.03980589544043669
KEGG_PATHWAY hsa05016:Huntington disease 8 11.11111111111111 0.0038175937708371404 P25705, Q9Y277, P45880, Q00610, Q13509, P05141, P21796, P06576 57 306 8465 3.882582272675152 0.37528680581717777 0.06708057625899547 0.061626870872085265
KEGG_PATHWAY hsa04613:Neutrophil extracellular trap formation 6 8.333333333333332 0.008355340192913015 Q9Y277, P60709, P45880, P05141, Q5QNW6, P21796 57 191 8465 4.665197023973546 0.6437150083600397 0.1284633554660376 0.11801918022489634
KEGG_PATHWAY hsa05130:Pathogenic Escherichia coli infection 6 8.333333333333332 0.00948126652943388 P35580, P23396, P60709, O43795, Q13509, P35579 57 197 8465 4.523109804969276 0.6901786645363132 0.12957730923559638 0.1190425686473365
KEGG_PATHWAY hsa05022:Pathways of neurodegeneration - multiple diseases 9 12.5 0.012378742202173746 P25705, Q9Y277, P45880, Q13509, P62987, P05141, P16615, P21796, P06576 57 476 8465 2.8079389650597077 0.7839159087567837 0.14264723658355888 0.13104990027595248
KEGG_PATHWAY hsa05010:Alzheimer disease 8 11.11111111111111 0.012757069938367055 P25705, Q9Y277, P45880, Q13509, P05141, P16615, P21796, P06576 57 384 8465 3.0939327485380113 0.7938629892376338 0.14264723658355888 0.13104990027595248
KEGG_PATHWAY hsa05017:Spinocerebellar ataxia 5 6.944444444444445 0.01454628246757089 Q9Y277, P45880, P05141, P16615, P21796 57 143 8465 5.192614403140718 0.8350863676355799 0.14740974829121176 0.1354252159098124
KEGG_PATHWAY hsa05208:Chemical carcinogenesis - reactive oxygen species 6 8.333333333333332 0.015579892095819128 P25705, Q9Y277, P45880, P05141, P21796, P06576 57 223 8465 3.9957517111163554 0.8550565621112142 0.14740974829121176 0.1354252159098124
KEGG_PATHWAY hsa04217:Necroptosis 5 6.944444444444445 0.020666548973911323 P07900, Q9Y277, P45880, P05141, P21796 57 159 8465 4.670087167604545 0.9233587749537793 0.18157039455650664 0.16680857386085568
KEGG_PATHWAY hsa04022:cGMP-PKG signaling pathway 5 6.944444444444445 0.024242576352359876 Q9Y277, P45880, P05141, P16615, P21796 57 167 8465 4.446370417060615 0.9511292182369149 0.19878912608935095 0.18262740852111106
KEGG_PATHWAY hsa04814:Motor proteins 5 6.944444444444445 0.03834836269048718 P35580, P60709, O43795, Q13509, P35579 57 193 8465 3.847377511135351 0.9918494602356823 0.2948030381831202 0.2708353115015657
KEGG_PATHWAY hsa04979:Cholesterol metabolism 3 4.166666666666666 0.04457967728090986 Q9Y277, P45880, P21796 57 51 8465 8.735810113519092 0.99633629570093 0.3108118436292662 0.2855425880496511
KEGG_PATHWAY hsa05203:Viral carcinogenesis 5 6.944444444444445 0.04548466004330726 Q9Y277, O00571, Q5QNW6, P61978, P63104 57 204 8465 3.639920880632955 0.996739394824486 0.3108118436292662 0.2855425880496511
KEGG_PATHWAY hsa05134:Legionellosis 3 4.166666666666666 0.05442726076053175 P11142, P68104, P10809 57 57 8465 7.816251154201293 0.9989755801250791 0.3523448986076529 0.3236989718915836
KEGG_PATHWAY hsa05132:Salmonella infection 5 6.944444444444445 0.08189083204767145 P07900, P23396, P60709, P14625, Q13509 57 249 8465 2.982103854012541 0.9999727101046927 0.47080519858406455 0.43252835317072597
KEGG_PATHWAY hsa04218:Cellular senescence 4 5.555555555555555 0.08394376756619606 Q9Y277, P45880, P05141, P21796 57 156 8465 3.80791722896986 0.9999792784395041 0.47080519858406455 0.43252835317072597
KEGG_PATHWAY hsa04020:Calcium signaling pathway 5 6.944444444444445 0.08567187187840233 Q9Y277, P45880, P05141, P16615, P21796 57 253 8465 2.93495596699258 0.9999835730891887 0.47080519858406455 0.43252835317072597
KEGG_PATHWAY hsa05014:Amyotrophic lateral sclerosis 6 8.333333333333332 0.09175361202317178 P25705, P60709, Q8TEM1, Q13509, P21796, P06576 57 364 8465 2.447946790052053 0.999992771427117 0.47080519858406455 0.43252835317072597
KEGG_PATHWAY hsa05100:Bacterial invasion of epithelial cells 3 4.166666666666666 0.0918644289920126 P60709, Q00610, Q9UHD8 57 77 8465 5.7860560492139435 0.999992879106313 0.47080519858406455 0.43252835317072597

### Sheet: PTM
Category Term Count % PValue Genes List Total Pop Hits Pop Total Fold Enrichment Bonferroni Benjamini FDR
UP_KW_PTM KW-0007~Acetylation 60 83.33333333333334 7.678439368805974E-26 Q92616, P54136, P23396, P07900, Q9Y265, P52272, P62280, P18124, P35579, P35580, P17987, P42704, Q9P2J5, P39023, Q9UJS0, P62753, Q00839, P04843, P13639, P49411, P60709, Q9Y277, P46781, P11142, P68104, P62241, P05141, P49368, P55084, P10809, Q9HD20, P62249, O43175, P50991, O75643, P45880, Q9UHD8, P78527, Q99623, P17844, P23526…
UP_KW_PTM KW-1017~Isopeptide bond 33 45.83333333333333 1.8923780747394637E-11 O43175, P23396, Q9Y265, O43795, O75643, P45880, P52272, P17844, P50914, P39023, P08865, P62753, Q00839, Q07020, P04843, P13639, P53396, Q9Y277, P60709, Q16658, P46781, Q13509, O00571, Q5QNW6, Q08211, P11142, P62241, P62987, P49368, P61978, P10809, P21796, P60842 71 1831 14111 3.5819955231113605 3.027800232757727E-10 1.5…
UP_KW_PTM KW-0832~Ubl conjugation 36 50.0 2.5754430876638416E-9 O43175, P23396, P07900, Q9Y265, O43795, O75643, P45880, P52272, P78527, P35579, P17844, P50914, P39023, P08865, P62753, Q00839, Q07020, P04843, P13639, P53396, Q9Y277, P60709, Q16658, P46781, O00571, Q5QNW6, Q08211, P11142, P68104, P62241, P62987, P49368, P61978, P10809, P21796, P60842 71 2624 14111 2.7267047406389557 4.1207088519179…
UP_KW_PTM KW-0597~Phosphoprotein 64 88.88888888888889 9.765752818880004E-9 Q92616, P23396, P07900, P52272, O43795, P18085, P62280, P16615, P18124, P35579, P35580, P17987, P42704, Q9P2J5, P39023, Q9UJS0, P62753, Q00839, O94906, Q07020, P13639, P49411, Q9Y277, P46781, P11142, P68104, P62241, P05141, Q15393, P49368, P10809, Q9HD20, P62249, P53621, O43175, P50991, O75643, P45880, Q8TEM1, Q9UHD8, P785…
UP_KW_PTM KW-0488~Methylation 22 30.555555555555557 1.622153106498651E-8 P53621, P23396, P50991, P13639, P40939, P60709, P52272, O00571, Q5QNW6, P62280, P35579, Q08211, P35580, P11142, P25705, P68104, P39023, P62987, P05141, Q9UJS0, P61978, Q00839 71 1041 14111 4.200213770616011 2.595444663633373E-7 5.190889940795683E-8 4.866459319495953E-8
UP_KW_PTM KW-0013~ADP-ribosylation 5 6.944444444444445 0.00539273261392632 P13639, P62987, Q5QNW6, P62753, Q00839 71 142 14111 6.998115453283079 0.0828802387999491 0.01438062030380352 0.0134818315348158
UP_KW_PTM KW-0379~Hydroxylation 4 5.555555555555555 0.0770786692865332 P23526, P14625, Q5QNW6, P62753 71 200 14111 3.974929577464789 0.7229010134316232 0.17617981551207587 0.16516857704257115
